# Multiscale structural anisotropy in pulvinus motor organs of the sensitive plant *Mimosa pudica*

**DOI:** 10.1101/2022.02.28.482281

**Authors:** David A. Sleboda, Anja Geitmann, Reza Sharif-Naeini

## Abstract

Pulvini are joint-like motor organs that power active leaf movement in many plants. Multiple structural specializations spanning subcellular, cellular, and tissue scales of pulvinus organization have been described; however, the impacts of multiscale mechanics on pulvinus physiology remain poorly understood. To investigate the influence of multiscale morphology on turgor-induced deformation, we visualized *Mimosa pudica* pulvinus morphology at multiple hierarchical scales of organization and used osmotic perturbations to experimentally swell pulvini in incremental states of dissection. We observed directional cellulose microfibril reinforcement, oblong, spindle-shaped primary pit fields, and flattened, disk-like cell geometries in the parenchyma of *M. pudica*. Consistent with these observations, isolated parenchyma tissues displayed highly anisotropic swelling behaviors indicating a high degree of mechanical anisotropy. Swelling behaviors at higher scales of pulvinus organization were also influenced by the presence of the pulvinus epidermis, which displayed oblong epidermal cells oriented transverse to the pulvinus long axis. Our findings indicate that structural specializations spread across multiple hierarchical scales of organization guide hydraulic deformation of pulvini, suggesting that multiscale mechanics are crucial to the translation of cell-level turgor variations into organ-scale pulvinus motion *in vivo*.
