## Supplemental Table 1 for "Multiscale structural anisotropy in pulvinus motor organs of the sensitive plant *Mimosa pudica*"

### Sheet: Sheet1
Epidermal cell aspect ratios and orientations
Biological Replicate (each number represents a distinct pulvinus)	Technical Replicate (each number represents a distinct round of sample preparation)	Distance of cell from pulvinus base (portion of total examined length)	Cell Aspect Ratio (long axis/short axis)	Orientation of cell long axis relative to organ long axis (degrees)
1	1	0.04	3.5055	93.678
2	2	0.04	3.36111	83.981
3	3	0.04	2.05713	93.037
4	4	0.04	3.20305	99.327
1	1	0.08	3.00901	82.053
2	2	0.08	2.81944	79.778
3	3	0.08	2.62982	97.938
4	4	0.08	2.70269	80.486
1	1	0.12	4.42434	79.163
2	2	0.12	3.33333	90.096
3	3	0.12	2.64466	99.782
4	4	0.12	3.33689	80.083
1	1	0.16	5.32004	97.163
2	2	0.16	5.66667	87.294
3	3	0.16	3.32482	72.773
4	4	0.16	4.49306	83.652
1	1	0.2	2.1178	87.717
2	2	0.2	5.34211	83.805
3	3	0.2	2.6458	82.361
4	4	0.2	3.52234	101.413
1	1	0.24	4.11512	91.935
2	2	0.24	3.14545	84.799
3	3	0.24	6.85235	76.777
4	4	0.24	3.65362	83.004
1	1	0.28	2.44009	84.67
2	2	0.28	5.91111	90.269
3	3	0.28	2.5059	93.393
4	4	0.28	4.58695	83.424
1	1	0.32	2.58805	84.967
2	2	0.32	5.90741	89.112
3	3	0.32	2.38443	86.309
4	4	0.32	3.87697	84.821
1	1	0.36	4.21198	88.022
2	2	0.36	4.03636	89.108
3	3	0.36	3.18475	91.247
4	4	0.36	4.75391	93.786
1	1	0.4	3.56399	91.796
2	2	0.4	3.25758	99.21
3	3	0.4	3.31951	90.008
4	4	0.4	4.04307	96.151
1	1	0.44	1.69411	82.875
2	2	0.44	1.09548	126.468
3	3	0.44	2.12512	105.852
4	4	0.44	1.72022	73.042
1	1	0.48	2.46632	76.293
2	2	0.48	1.66456	77.859
3	3	0.48	1.25902	24.047
4	4	0.48	1.2419	121.101
1	1	0.52	1.30889	99.806
2	2	0.52	1.09565	134.014
3	3	0.52	1.23197	157.85
4	4	0.52	1.31935	23.941
1	1	0.56	1.31934	151.331
2	2	0.56	1.50575	156.533
3	3	0.56	1.03528	88.925
4	4	0.56	1.25344	86.34
1	1	0.6	1.19006	31.345
2	2	0.6	2.29927	27.941
3	3	0.6	1.36465	47.942
4	4	0.6	1.38726	46.317
1	1	0.64	1.23712	21.167
2	2	0.64	2.32877	12.301
3	3	0.64	3.48671	15.805
4	4	0.64	2.781	6.619
1	1	0.68	3.41471	0.795
2	2	0.68	3.60577	4.887
3	3	0.68	4.3461	4.032
4	4	0.68	4.64454	6.081
1	1	0.72	4.4089	6.182
2	2	0.72	7.008	0.67
3	3	0.72	4.38903	1.923
4	4	0.72	5.62386	1.338
1	1	0.76	2.60488	7.821
2	2	0.76	7.95455	0.923
3	3	0.76	5.28942	2.779
4	4	0.76	3.64773	7.748
1	1	0.8	3.86729	6
2	2	0.8	7.71154	5.16
3	3	0.8	4.39186	6.983
4	4	0.8	6.05918	0.403
1	1	0.84	5.88959	0.383
2	2	0.84	9.74286	1.332
3	3	0.84	3.13375	2.283
4	4	0.84	8.48147	3.822
1	1	0.88	4.80283	2.309
2	2	0.88	6.3125	5.295
3	3	0.88	8.20391	0.092
4	4	0.88	5.34388	2.045
1	1	0.92	6.61016	2.404
2	2	0.92	6.82353	4.134
3	3	0.92	3.7301	3.79
4	4	0.92	6.26165	0.811
1	1	0.96	8.12645	4.029
2	2	0.96	6.54762	6.055
3	3	0.96	6.50891	3.968
4	4	0.96	7.86741	3.455
1	1	1	5.28049	1.431
2	2	1	5.65556	1.314
3	3	1	4.08648	0.917
4	4	1	7.10814	0.531
