## Supplemental Table 2 for "Multiscale structural anisotropy in pulvinus motor organs of the sensitive plant *Mimosa pudica*"

### Sheet: Sheet1
Cellulose microfibril orientation histogram data
Cell identification code:	GS_SE_03	GS_SE_13	GS_SE_14	MD5_SE_10	MD5_SE_17	MD6_SE_24	MD2_SE_03	MD2_SE_10	MD2_SE_17
Cell replicate (each number represents a distinct cell):	1	2	3	4	5	6	7	8	9
Biological Replicate (each number represents a distinct pulvinus):	1	1	1	2	2	3	4	4	4
Technical Replicate (each number represents a distinct round of sample preparation and scanning electron microscopy):	1	1	1	2	2	2	2	2	2
Orientation (degrees)*	Proportion of observable structures	Proportion of observable structures	Proportion of observable structures	Proportion of observable structures	Proportion of observable structures	Proportion of observable structures	Proportion of observable structures	Proportion of observable structures	Proportion of observable structures
0	0.00657694	0.00878908	0.00788436	0.0093039	0.00892612	0.0109486	0.00837478	0.00842062	0.00786902
2.02247	0.00642955	0.00877358	0.00775389	0.00941622	0.00896129	0.0107093	0.00827488	0.00817492	0.00783419
4.04494	0.00658156	0.00869913	0.00789858	0.00956022	0.00883179	0.0110196	0.00847313	0.0083119	0.00789585
6.06742	0.0066784	0.00848531	0.00809338	0.00971269	0.00885791	0.0108447	0.00866089	0.00845524	0.00763877
8.08989	0.00681095	0.0086018	0.00823457	0.00981816	0.00892241	0.0109823	0.00877198	0.0087038	0.00762132
10.1124	0.00687913	0.00838452	0.0084982	0.00984112	0.00886331	0.010979	0.00897589	0.00883643	0.00757096
12.1348	0.00690979	0.00845531	0.00863029	0.0100755	0.00901956	0.0113038	0.00904537	0.00926757	0.0075555
14.1573	0.00711896	0.00844351	0.00871123	0.0102247	0.00896832	0.0112592	0.00923929	0.00927101	0.00741923
16.1798	0.00722109	0.0085778	0.00879002	0.0105571	0.00911574	0.0115471	0.00941205	0.00935677	0.00735378
18.2022	0.00730506	0.00865965	0.00904461	0.0106001	0.0090293	0.0116296	0.00947996	0.00971256	0.00726511
20.2247	0.00755938	0.00842421	0.00942984	0.010845	0.00922705	0.0116398	0.00990286	0.00979977	0.00765165
22.2472	0.00768045	0.00843328	0.00942458	0.0108532	0.00917399	0.0120253	0.00993632	0.01016	0.00742788
24.2697	0.00797726	0.00859862	0.00978416	0.0113783	0.00925614	0.0122143	0.0104672	0.0104086	0.00738892
26.2921	0.00810592	0.0086373	0.00993462	0.0114242	0.00944695	0.0121749	0.010647	0.0106684	0.00743554
28.3146	0.00827039	0.00876072	0.0102586	0.0115593	0.00938159	0.0122794	0.0106756	0.0111271	0.00743696
30.3371	0.00853289	0.00880917	0.0104435	0.0118829	0.00959382	0.0123032	0.011122	0.011359	0.00764815
32.3596	0.0084946	0.00876322	0.0104885	0.0120948	0.00962886	0.0124874	0.0114181	0.0118564	0.00757694
34.382	0.00870113	0.00889046	0.0109451	0.012321	0.00993015	0.0126692	0.0116329	0.0120795	0.00772821
36.4045	0.00906877	0.00893057	0.0108705	0.0123875	0.00979864	0.012908	0.0118753	0.0126753	0.00781273
38.427	0.00922048	0.00894316	0.0112256	0.0125925	0.00994137	0.012516	0.0123886	0.0130228	0.00792254
40.4494	0.00960723	0.00912479	0.0115968	0.0127597	0.010277	0.0127494	0.0126157	0.013405	0.00809157
42.4719	0.00980781	0.0092253	0.0119263	0.0129771	0.0102534	0.0129385	0.0132673	0.0139665	0.0080292
44.4944	0.0101675	0.00949618	0.0122536	0.0133088	0.0105463	0.0130306	0.0134874	0.0143294	0.00846981
46.5169	0.0106344	0.00946695	0.0124166	0.0134986	0.010708	0.0127383	0.0140741	0.0146637	0.0085017
48.5393	0.0108383	0.00955922	0.0127615	0.0137293	0.0107465	0.0130046	0.0142102	0.0151096	0.00876714
50.5618	0.0111625	0.00980819	0.0129598	0.0139525	0.0112051	0.0130719	0.0146075	0.0152462	0.00878423
52.5843	0.0118078	0.0100666	0.0133133	0.0138838	0.0113791	0.0132574	0.0150807	0.0155378	0.00906809
54.6067	0.0121843	0.0100941	0.0136266	0.0141444	0.0112526	0.0130421	0.0151435	0.0159847	0.00916409
56.6292	0.0126734	0.0102965	0.01386	0.0143436	0.0116864	0.0130438	0.0153984	0.016451	0.00952446
58.6517	0.0132309	0.0106029	0.0143824	0.0144695	0.0117093	0.0130119	0.0155749	0.0168109	0.00975233
60.6742	0.013571	0.0107981	0.0144679	0.0145155	0.0118727	0.0126866	0.0164245	0.0167333	0.0100454
62.6966	0.0142747	0.0113119	0.0148123	0.0144467	0.0122192	0.0126938	0.0162757	0.0168145	0.010515
64.7191	0.0148822	0.011484	0.0151178	0.0146102	0.0122978	0.012572	0.0161972	0.0167593	0.0108937
66.7416	0.0157234	0.0114348	0.0154842	0.0147112	0.0126704	0.0124989	0.0164206	0.0170557	0.0109527
68.764	0.0162873	0.0120066	0.0157989	0.0148303	0.0128562	0.0124355	0.0165628	0.0167798	0.0116542
70.7865	0.0170243	0.012242	0.0160345	0.0147254	0.0128724	0.0122855	0.0161218	0.0167668	0.0117868
72.809	0.0177878	0.0124052	0.0162548	0.0142916	0.0131328	0.0121443	0.0163743	0.0167327	0.0123719
74.8315	0.0185212	0.0128291	0.0164992	0.0148098	0.0133705	0.0122391	0.015989	0.0162674	0.0124692
76.8539	0.0192362	0.0132052	0.0169687	0.0143534	0.0134689	0.012009	0.0161313	0.01591	0.013003
78.8764	0.0196067	0.0132256	0.0170377	0.0142394	0.0135666	0.0118882	0.0157842	0.0157019	0.0134641
80.8989	0.0206943	0.0135835	0.0171212	0.0141049	0.0139543	0.0117847	0.0156473	0.0154731	0.0139394
82.9213	0.0213179	0.0138246	0.0167175	0.0140464	0.0137047	0.0118548	0.0150712	0.0153606	0.014414
84.9438	0.0214116	0.0138245	0.0170573	0.0136441	0.0141696	0.0116516	0.0148377	0.0142594	0.0147631
86.9663	0.0214211	0.0142936	0.0170649	0.0132967	0.0139915	0.011526	0.0148011	0.0145553	0.0147722
88.9888	0.02174	0.0146198	0.0170484	0.0134112	0.0141859	0.0114434	0.0142471	0.0139278	0.0153243
91.0112	0.0212938	0.0149066	0.0168698	0.0131442	0.0144019	0.0112214	0.0139428	0.0135745	0.0160268
93.0337	0.0213111	0.0150414	0.01676	0.0126854	0.0142534	0.0109638	0.0134348	0.013298	0.0163777
95.0562	0.0207707	0.0152179	0.0162137	0.0124787	0.0141268	0.0108139	0.013302	0.0125472	0.0163999
97.0787	0.0200218	0.0154909	0.0161958	0.0125052	0.0143159	0.010782	0.0129837	0.0123681	0.0165411
99.1011	0.0195303	0.0150782	0.0156707	0.0121256	0.0143587	0.0109474	0.0126433	0.0118817	0.0168753
101.124	0.0187052	0.0157451	0.0150588	0.011853	0.0144279	0.0105225	0.0122155	0.0116704	0.0171552
103.146	0.017986	0.0154005	0.0149143	0.0116399	0.0141939	0.0105673	0.0118275	0.0113502	0.0170129
105.169	0.0171225	0.0155139	0.0142639	0.0113435	0.0141851	0.0105959	0.0116628	0.0111719	0.0168144
107.191	0.0163327	0.0152887	0.0139474	0.0112514	0.0138486	0.0103938	0.0112972	0.0107693	0.0168892
109.213	0.0150596	0.0151604	0.0132698	0.0110924	0.0138898	0.0102967	0.0112265	0.0106161	0.0166762
111.236	0.0144425	0.0152716	0.0127038	0.0107449	0.0135676	0.0103541	0.0111741	0.0103731	0.0163517
113.258	0.0137397	0.0150669	0.0124237	0.0104887	0.0135208	0.0103066	0.0107064	0.0101651	0.0163995
115.281	0.0125787	0.0148391	0.0120112	0.0104603	0.0131995	0.0102284	0.0102571	0.0099688	0.016316
117.303	0.0121573	0.0144768	0.0116304	0.0103452	0.01304	0.0102031	0.0102103	0.0099158	0.0158859
119.326	0.0113835	0.0142036	0.0110115	0.0102451	0.0129174	0.0100917	0.00996278	0.00954708	0.0154199
121.348	0.010855	0.0139545	0.0104897	0.00992081	0.0127263	0.0102686	0.00984715	0.00938709	0.0152425
123.371	0.0101361	0.0135501	0.0101413	0.00979942	0.0125549	0.0101245	0.00963774	0.00902314	0.0149524
125.393	0.00960219	0.0133146	0.00949454	0.00964028	0.0121316	0.0101237	0.00958714	0.00905466	0.0147135
127.416	0.0092034	0.0131531	0.00934349	0.00937231	0.0119055	0.010345	0.00923457	0.00885366	0.0140645
129.438	0.00879367	0.0127669	0.00913004	0.00942181	0.0118892	0.0101105	0.00901127	0.00885437	0.0139305
131.461	0.00844826	0.0126589	0.00881294	0.00917717	0.0116041	0.0101489	0.00895699	0.00868363	0.0134891
133.483	0.00807366	0.0119547	0.00858365	0.00926986	0.0113392	0.00995865	0.0089116	0.00843791	0.0132065
135.506	0.00783094	0.011993	0.00847946	0.00913461	0.0111427	0.0100783	0.00865714	0.00857084	0.0128418
137.528	0.00773616	0.0117357	0.00811493	0.00873313	0.0110417	0.0103289	0.00860844	0.00836068	0.0125163
139.551	0.00744638	0.0115094	0.00791757	0.00892723	0.0108007	0.00989745	0.00828217	0.00817203	0.0122871
141.573	0.00703922	0.0112548	0.00761167	0.00884217	0.0106892	0.0100801	0.00843675	0.00827241	0.0116999
143.596	0.00693353	0.0109053	0.00759391	0.00880206	0.0103156	0.00993176	0.00835808	0.0082233	0.0115656
145.618	0.0067443	0.0108794	0.0072788	0.00877377	0.0103459	0.0100579	0.00827139	0.00812324	0.0115219
147.64	0.00668541	0.0106373	0.00729905	0.00853963	0.0103145	0.0100809	0.00817274	0.00797771	0.0110646
149.663	0.00659037	0.0104317	0.00730939	0.00868394	0.0101136	0.0101045	0.00815735	0.00786737	0.010764
151.685	0.00639572	0.010256	0.00710973	0.00870826	0.00992946	0.00997008	0.00798565	0.00793811	0.0105986
153.708	0.00648943	0.00989531	0.00720106	0.00858999	0.00966594	0.00990541	0.00813981	0.00785463	0.0101476
155.73	0.00629887	0.00982909	0.00698048	0.00864654	0.00973893	0.0101306	0.0079505	0.00772622	0.0100152
157.753	0.0061792	0.00965664	0.0071283	0.00865729	0.00952735	0.0100394	0.00794699	0.00783537	0.00975305
159.775	0.00626779	0.00946591	0.00696765	0.0086602	0.00936335	0.0101022	0.00792373	0.00779459	0.00958231
161.798	0.00622348	0.0094256	0.00696724	0.00865146	0.00929471	0.0103977	0.00803127	0.00808703	0.00932824
163.82	0.0061839	0.00935303	0.00706815	0.0086305	0.00915858	0.0101425	0.00771643	0.0079857	0.00917865
165.843	0.00629532	0.00921304	0.00694904	0.0087419	0.00923198	0.0103757	0.0077075	0.00785788	0.00904636
167.865	0.00630022	0.00916797	0.00719234	0.00872286	0.00908515	0.0102683	0.00793937	0.00774794	0.00893706
169.888	0.00605199	0.00904503	0.00741412	0.00890823	0.00912899	0.0105974	0.00800355	0.00794978	0.00875465
171.91	0.00616777	0.00902297	0.00733871	0.00890217	0.00900388	0.0103768	0.0080717	0.00798878	0.00855972
173.933	0.00630619	0.00882481	0.00725958	0.0089166	0.00894842	0.010621	0.00800268	0.00804628	0.00824208
175.955	0.00632164	0.0087911	0.00741166	0.00916273	0.00900275	0.0104932	0.00820121	0.00780701	0.00823235
177.978	0.0062281	0.00876316	0.00754042	0.00910716	0.00878672	0.0106086	0.00828295	0.00803107	0.00804724
*All angles are expressed relative to the orientation of the central vascular bundle, which is defined as 0 degrees. Angles increase in a counterclockwise direction. Tabulated angles are lower bounds of histogram bins.
