## Supplemental Table 3 for "Multiscale structural anisotropy in pulvinus motor organs of the sensitive plant *Mimosa pudica*"

### Sheet: Sheet1
Pit field dimensions and orientations
Pitfield ID	Long axis length (um)	Short axis length (um)	Orientation of pit field long axis relative to organ long axis (degrees)	Biological replicate (each number represents a distinct pulvinus)	Technical replicate (each number represents a distinct experiment)
cell1_pit2	2.989	1.416	75.763	1	1
cell1_pit3	3.823	1.604	75.256	1	1
cell1_pit4	2.495	0.869	81.027	1	1
cell1_pit5	5.031	1.261	94.436	1	1
cell1_pit6	3.935	1.47	90.63	1	1
cell1_pit7	3.039	1.135	140.194	1	1
cell1_pit8	2.192	0.944	104.859	1	1
cell1_pit9	1.605	1.006	152.745	1	1
cell1_pit10	2.492	1.479	128.66	1	1
cell1_pit11	2.666	0.882	108.435	1	1
cell2_pit1	4.729	2.858	80.925	1	1
cell2_pit2	3.682	2.646	86.634	1	1
cell2_pit3	4.671	3.567	91.591	1	1
cell2_pit4	2.53	1.835	106.887	1	1
cell2_pit5	2.162	1.233	126.87	1	1
cell2_pit6	1.342	0.844	92.77	1	1
cell3_pit1	3.66	2.791	75.635	1	1
cell3_pit2	2.205	1.233	90	1	1
cell3_pit3	4.705	1.426	107.103	1	1
cell3_pit4	4.775	1.474	106.302	1	1
cell3_pit5	6.973	2.83	71.565	1	1
cell4_pit1	3.971	2.953	120.964	1	1
cell5_pit1	3.96	1.468	79.304	1	1
cell5_pit2	4.41	1.427	90	1	1
cell5_pit3	4.543	1.396	87.955	1	1
cell5_pit4	5.883	1.938	88.315	1	1
cell5_pit5	3.795	2.603	40.495	1	1
cell5_pit6	2.95	1.961	56.659	1	1
cell5_pit7	2.386	2.018	46.469	1	1
cell5_pit8	2.898	1.179	91.71	1	1
