## Supplemental Table 4 for "Multiscale structural anisotropy in pulvinus motor organs of the sensitive plant *Mimosa pudica*"

### Sheet: Sheet1
Dimensions of dissected pulvinus preparations
State of dissection	Pulvinus id number	Biological replicate (each number indicates a distinct pulvinus)	Technical replicate (each number indicates a distinct experiment)	Mannitol Concentration (mOsm)	Length (µm)	Width (µm)	Height (µm)
Epidermis intact	6-Jan#1	1	1	0	1049.13	1407.2	1298.52
				220	960.834	1428.47	1316.61
				439	922.094	1406.8	1265.19
				659	923.643	1412.28	1299.77
				878	927.91	1406.62	1299.75
	6-Jan#2	2	1	0	1269.58	1253	1207.14
				220	1135.36	1229.85	1166.53
				439	1109.56	1231.45	1180.37
				659	1128.86	1203.03	1144.7
				878	1098.76	1213.51	1140.24
	6-Jan#3	3	1	0	1369.11	1383.21	1331.93
				220	1218.57	1366.03	1313.81
				439	1209.06	1355.49	1312.33
				659	1186.79	1321.31	1280.67
				878	1200.35	1351.72	1286.48
	6-Jan#5	4	1	0	1246.02	1309.11	1223.28
				220	1103.29	1280.66	1261.22
				439	1050.63	1252.44	1232.97
				659	1063.27	1242.55	1162.99
				878	1039.15	1264.64	1212.5
	6-Jan#6	5	1	0	1410.44	1180.62	1157.11
				220	1309.89	1194.66	1167.44
				439	1291.04	1187.58	1153.3
				659	1270.85	1188.12	1166.09
				878	1240.28	1185.59	1145.01
Epidermis Removed	21-Jan#1	6	2	0	2066.68	1855.85	1849.88
				220	1777.15	1858.05	1757.49
				439	1802.26	1811.89	1538.53
				659	1742.65	1824.69	1505.9
				878	1775.17	1835.42	1566.99
	21-Jan#2	7	2	0	1278.18	1183.57	916.597
				220	1087.37	1212.65	964.356
				439	1103.12	1147.72	929.212
				659	1094.29	1165.67	949.698
				878	1074.34	1146.51	964.095
	21-Jan#3	8	2	0	1256.26	1191.13	1188.4
				220	1086.34	1166.31	1046.71
				439	1078.52	1146.31	1110.58
				659	1051.58	1154.23	1134.99
				878	1000.52	1121.14	1097.79
	21-Jan#4			0	1580.52	1517.71	1262.54
		9	2	220	1528	1520.96
				439	1414.56	1472.61	1205.11
				659	1329.98	1478.94	1202.35
				878	1378.95	1482.46	1213.42
	1-Feb#1	10	3	0	1586	1193.21	1293.63
				220	1485.6	1168.83	1252.94
				439	1418.17	1171.25	1228.31
				659	1374	1142.76	1184.62
				878	1406.55	1180.24	1217.79
	1-Feb#2	11	3	0	1791	1562.98	1489.2
				220	1654.98	1503.29	1410.89
				439	1586.97	1473.85	1358.96
				659	1566.74	1481.2	1332.41
				878	1549.5	1491.43	1439.09
	1-Feb#3	12	3	0	2330.47	1665.26	1727.71
				220	2159.64	1700.72	1684.78
				439	2076.25	1604.83	1652.04
				659	1953.91	1612.4	1466.57
				878	1942.13	1640.06	1446.29
Isolated parenchyma	4-Feb#1	13	4	0	2266.09	597.592	345.863
				220	1806.77	618.45	345.201
				439	1722.57	617.614	333.536
				659	1720.52	619.642	329.122
				878	1783.53	619.821	340.963
	4-Feb#2	14	4	0	1684.96	619.583	414.137
				220	1429.18	635.266	422.469
				439	1386.06	638.184	393.404
				659	1376.3	630.284	392.28
				878	1366.98	644.957	390.544
	8-Feb#1	15	5	0	2654.9	1042.71	569.338
				220	1976.55	1040.78	573.765
				439	1965.03	1008.25	513.553
				659	2049.5	1057.63	506.263
				878	2031.98	1045.52	517.382
	8-Feb#2	16	5	0	2044.74	867.761	449.863
				220	1650.37	860.497	394.625
				439	1693.94	864.391	437.15
				659	1609.77	863.562	415.843
				878	1661.86	852.194	423.426
	8-Feb#3	17	5	0	1998.32	737.875	485.314
				220	1588.67	746.386	509.999
				439	1562.43	751.04	499.308
				659	1596.98	751.229	497.997
				878	1575.96	745.384	510.676
