## Supplemental Table 5 for "Multiscale structural anisotropy in pulvinus motor organs of the sensitive plant *Mimosa pudica*"

### Sheet: um
Parenchyma cell dimensions
All dimensions expressed in μm.
Cell id number	Lateral cell perimeter in isotonic bath	Lateral cell perimeter in hypotonic bath	Cell length in isotonic bath	Cell length in hypotonic bath	Cell height in isotonic bath	Cell height in hypotonic bath	Biological replicate (each number indicates a distinct pulvinus)	Technical replicate (each number indicates a distinct experiment)
04_17_1	114.03	120.897	28.0285	32.6556	39.8276	39.3894	1	1
04_17_2	110.224	115.153	26.6441	29.9129	41.3808	40.6554	1	1
04_17_3	90.5578	89.5221	19.7328	21.4585	36.4179	34.3537	1	1
04_17_4	95.2544	99.8736	26.01	29.9903	35.8013	35.3454	1	1
04_17_5	97.8076	107.565	31.131	37.3796	31.5124	31.5287	1	1
04_17_6	106.311	110.281	20.3914	22.6216	43.1018	42.7866	1	1
04_17_7	119.073	127.371	36.3037	40.3996	35.052	36.3791	1	1
04_18_1	118.469	131.934	38.0569	46.5358	38.5856	38.0728	2	2
04_18_2	110.059	121.923	38.4195	45.9462	33.8577	33.4142	2	2
04_18_3	97.3387	106.359	31.4244	38.1837	31.6345	31.8058	2	2
04_18_4	99.5199	111.702	26.0964	31.3544	36.2559	38.7558	2	2
04_18_5	101.099	111.874	34.7431	40.5199	28.7526	29.3704	2	2
04_18_6	96.2647	104.75	21.388	27.5198	35.4741	36.5092	2	2
04_19a_1	116.191	123.355	33.6056	37.7575	37.4489	38.441	3	3
04_19a_2	100.467	104.803	23.9153	26.9189	40.225	40.5023	3	3
04_19a_3	93.6887	98.0515	21.4722	23.7854	34.1124	34.874	3	3
04_19a_4	96.495	103.672	27.3973	31.0864	31.1918	32.0072	3	3
04_19a_5	98.0115	103.813	35.703	39.064	23.1976	23.18	3	3
04_19a_6	107.202	114.004	37.9899	41.7316	28.3015	28.2966	3	3
04_19a_7	76.1907	83.4291	25.7461	28.5007	23.2259	26.0518	3	3
04_19a_8	95.0333	101.475	27.3085	30.7573	32.7453	33.632	3	3
04_19a_9	78.1162	84.6839	19.1336	21.9097	29.6559	30.3032	3	3
04_19a_10	92.1576	96.2831	26.2324	28.5437	30.8852	30.5474	3	3
4_19b_1	91.3321	94.043	18.7366	21.3624	36.3109	36.8469	4	4
4_19b_2	90.4041	94.2497	20.9842	22.5484	31.3703	32.1356	4	4
4_19b_3	68.7977	75.3202	20.0983	23.3189	21.1737	22.2985	4	4
Cell id number	Frontal cell perimeter in isotonic bath	Frontal cell perimeter in hypotonic bath	Cell width in isotonic bath	Cell width in hypotonic bath	Cell height in isotonic bath	Cell height in hypotonic bath	Biological replicate (each number indicates an indivudal organism)	Technical replicate(each number indicates a distinct experiment)
xs4_17_1	143.689	143.48	47.3827	47.0149	45.455	45.8885	5	5
xs_4_17_2	134.788	134.287	42.9776	42.4139	39.9066	40.6612	5	5
xs_4_17_3	142.654	143.369	47.0069	46.1599	42.1296	43.3673	5	5
xs_4_17_4	133.367	136.302	43.753	44.604	41.0767	42.058	5	5
xs_4_17_5	110.157	110.735	33.4684	32.352	35.7948	37.1707	5	5
xs4_19a_1	108.666	111.448	33.7443	33.0131	36.3855	38.5895	6	6
xs4_19a_2	104.417	105.374	32.913	32.9007	34.9669	35.1405	6	6
xs4_19a_3	108.434	109.172	36.3017	35.8013	34.1212	34.7023	6	6
xs4_19a_4	98.1262	98.7921	31.6741	31.4882	33.0253	33.8791	6	6
xs4_19a_5	80.9925	83.411	27.9718	28.8349	24.0234	25.4625	6	6
xs419b_1	88.1444	89.5186	27.2187	27.0733	29.9231	30.7608	7	7
xs419b_2	85.0753	87.4071	22.63	22.6154	29.4013	30.3405	7	7
xs419b_3	89.0641	89.7985	23.2659	23.0192	33.752	34.4454	7	7
xs419b_4	68.2471	70.497	17.901	17.1071	24.6089	26.6979	7	7
xs419b_6	92.6706	94.2545	29.5661	29.6022	30.8808	31.3694	7	7
xs419b_7	89.6522	90.1564	24.0608	24.4528	31.6727	32.2159	7	7
xs419b_8	77.2868	78.1392	26.181	25.39	24.8146	25.9479	7	7
xs419b_9	74.3005	76.7738	23.617	24.2851	24.8771	26.3907	7	7
xs419b_10	98.9348	100.261	27.9735	27.9072	36.2574	36.4505	7	7
xs420L_1	89.1918	88.5799	29.835	29.5638	25.8162	25.5372	8	8
xs420L_2	113.791	112.549	40.1948	39.86	31.3681	30.4567	8	8
xs420L_3	117.731	116.046	31.6795	30.5233	44.2577	43.4872	8	8
xs420L_4	88.7659	90.347	23.8005	24.011	32.2179	32.4911	8	8
xs420U_1	136.955	137.044	45.034	44.524	42.837	42.61	8	8
xs420U_2	122.797	125.522	37.893	38.716	40.405	41.75	8	8
xs420U_3	105.151	103.439	31.467	31.247	35.767	35.867	8	8
xs420U_4	125.462	124.936	39.178	39.277	40.801	40.697	8	8
